# An ancient ecospecies of *Helicobacter pylori* found in Indigenous populations and animal adapted lineages

**DOI:** 10.1101/2023.04.28.538659

**Authors:** Elise Tourrette, Roberto C. Torres, Sarah L. Svensson, Takashi Matsumoto, Muhammad Miftahussurur, Kartika Afrida Fauzia, Ricky Indra Alfaray, Ratha-Korn Vilaichone, Vo Phuoc Tuan, HelicobacterGenomicsConsortium, Difei Wang, Abbas Yadegar, Lisa M. Olsson, Zhemin Zhou, Yoshio Yamaoka, Kaisa Thorell, Daniel Falush

## Abstract

The colonization of our stomachs by *Helicobacter pylori* is believed to predate the oldest splits between extant human populations. We identify a “Hardy” ecospecies of *H. pylori* associated with indigenous groups, isolated from people in Siberia, Canada, USA and Chile. The ecospecies shares the ancestry of “Ubiquitous” *H. pylori* from the same geographical region in most of the genome but has nearly fixed SNP differences in 100 genes, many of which encode outer membrane proteins and host interaction factors. For these parts of the genome, the ecospecies has a separate, independently evolving gene pool with a distinct evolutionary history. *H. acinonychis*, found in big cats, and a newly identified primate-associated lineage both belong to the Hardy ecospecies and both represent human to animal host jumps. Most strains from the ecospecies encode an additional iron-dependent urease that is shared by *Helicobacter* from carnivorous hosts, as well as a tandem duplication of *vacA*, encoding the vacuolating toxin. We conclude that *H. pylori* split into two highly distinct ecospecies in Africa and that both dispersed around the globe with humans, but the Hardy ecospecies has gone extinct in most parts of the world. Our analysis also pushes back the likely length of the association between *H. pylori* and humans.
