## Supplementary material for "An ancient ecospecies of *Helicobacter pylori* found in Indigenous populations and animal adapted lineages": Table S4

### Sheet: Sheet1
Table S4. Summary of cagA, vacA, and urease detection in Helicobacter strains and species via pangenome analysis. 1: full-length homolog detect. 0: not detected. Partial: fragmented or shorter versions detected. ureA1/B1: nickel urease. ureA2/B2: iron (Hardy) urease.
Genome (* - complete)	Assembly level	Strain	Species	Ecotype	Population	Host / source	Host diet	cagA	vacA	ureA1	ureA2	ureB1	ureB2
GCA_000009305.1*	complete	Sheeba	H. acinonychis	Hardy	N/A	tiger	carnivorous	0	partial	1	1	1	1
GCA_900197715.1	scaffold	212_10	H. acinonychis	Hardy	N/A	wild cat	carnivorous	0	partial	1	1	1	1
GCA_900197725.1	scaffold	212_5	H. acinonychis	Hardy	N/A	wild cat	carnivorous	0	partial	1	1	1	1
GCA_900197745.1	scaffold	212_3	H. acinonychis	Hardy	N/A	wild cat	carnivorous	0	partial	1	1	1	1
GCA_900197755.1	contig	212_4	H. acinonychis	Hardy	N/A	wild cat	carnivorous	0	partial	1	1	1	1
GCA_900197765.1	scaffold	212_8	H. acinonychis	Hardy	N/A	wild cat	carnivorous	0	partial	1	1	1	1
GCA_900198455.1	chromosome	212_9	H. acinonychis	Hardy	N/A	lion	carnivorous	0	partial	1	1	1	1
GCA_900461455.1	contig	NCTC12686	H. acinonychis	Hardy	N/A	cheetah	carnivorous	0	partial	2	1	2	1
HEL_AA5938AA_AS	47 contigs	BOMBAYB	H. acinonychis	Hardy	N/A	tiger	carnivorous	0	partial	1	1	1	1
HEL_AA5942AA_AS	65 contigs	BOMBAYA	H. acinonychis	Hardy	N/A	tiger	carnivorous	0	partial	1	1	1	1
HEL_AA5943AA_AS	63 contigs	HA5141	H. acinonychis	Hardy	N/A	cheetah	carnivorous	0	partial	1	1	1	1
HEL_AA5968AA_AS	48 contigs	SHEBA	H. acinonychis	Hardy	N/A	lion	carnivorous	0	partial	1	1	1	1
HEL_AA5969AA_AS	67 contigs	Sheena	H. acinonychis	Hardy	N/A	lion-tiger	carnivorous	0	partial	1	1	1	1
HEL_AA7305AA_AS	47 contigs	T1	H. acinonychis	Hardy	N/A	tiger	carnivorous	0	partial	1	1	1	1
HEL_BA8935AA_AS	42 contigs	MAC-not	H. acinonychis	Hardy	N/A	lion	carnivorous	0	partial	1	1	1	1
HEL_BA9105AA_AS	43 contigs	MAC	H. acinonychis	Hardy	N/A	lion	carnivorous	0	partial	1	1	1	1
HEL_BA9181AA_AS	104 contigs	Todzha38	H. acinonychis	Hardy	N/A	human	omnivorous	0	partial	1	1	1	1
HEL_BA9262AA_AS	177 contigs	Todzha11	H. acinonychis	Hardy	N/A	human	omnivorous	partial	partial	1	1	1	1
GCA_001282985.1	scaffold	ASB13	H. ailurogastricus	N/A	N/A	cat	carnivorous	0	0	1	0	1	0
GCA_001283025.1	scaffold	ASB11	H. ailurogastricus	N/A	N/A	cat	carnivorous	0	0	1	0	1	0
GCA_001283105.1	scaffold	ASB9	H. ailurogastricus	N/A	N/A	cat	carnivorous	0	0	1	0	1	0
GCA_025998115.1*	complete	ASB7	H. ailurogastricus	N/A	N/A	cat	carnivorous	0	0	1	0	partial	0
GCA_027925585.1	contig	NHP21-4376	H. ailurogastricus	N/A	N/A	human	omnivorous	0	0	1	0	1	0
GCA_027925605.1	contig	NHP21-4377	H. ailurogastricus	N/A	N/A	human	omnivorous	0	0	1	0	1	0
GCA_030270085.1	contig	NHP19-002	H. ailurogastricus	N/A	N/A	cat	carnivorous	0	0	1	0	partial	0
GCA_030270105.1	contig	NHP19-009	H. ailurogastricus	N/A	N/A	cat	carnivorous	0	0	1	0	1	0
GCA_900197675.1	scaffold	1578720_6	H. ailurogastricus	N/A	N/A	cat	carnivorous	0	0	1	0	1	0
GCA_900197695.1	scaffold	157872_3	H. ailurogastricus	N/A	N/A	cat	carnivorous	0	0	1	0	1	0
HEL_BA5022AA_AS	contig	MIT 04-9362	H. anseris	N/A	N/A	Canada goose	omnivorous	0	0	1	0	1	0
GCA_003364265.1	contig	MIT 97-5075	H. aurati	N/A	N/A	Golden hamster	omnivorous	0	0	1	0	1	0
GCA_900198645.1	scaffold	137778_3	H. aurati	N/A	N/A	Syrian hamster	omnivorous	0	0	1	0	1	0
HEL_BA5026AA_AS	48 contigs	MIT 97-5075	H. aurati	N/A	N/A	hamster	omnivorous	0	0	1	0	1	0
GCA_900197685.1	scaffold	427351_3	H. baculiformis	N/A	N/A	cat	carnivorous	0	0	1	1	1	1
GCA_000237285.1	chromosome	CIII-1	H. bizzozeronii	N/A	N/A	human	omnivorous	0	0	1	0	1	0
GCA_000263275.1	contig	CCUG 35545	H. bizzozeronii	N/A	N/A	dog	carnivorous	0	0	1	0	1	0
GCA_017979515.1	contig	CIP 105233	H. bizzozeronii	N/A	N/A	dog	carnivorous	0	0	1	0	1	0
GCA_030270125.1	contig	NHP20-010	H. bizzozeronii	N/A	N/A	dog	carnivorous	0	0	1	0	1	0
GCA_900195275.1	scaffold	10	H. bizzozeronii	N/A	N/A	dog	carnivorous	0	0	1	0	1	0
GCA_900196745.1	scaffold	ASB22	H. bizzozeronii	N/A	N/A	cat	carnivorous	0	0	1	0	1	0
GCA_900196755.1	scaffold	R53	H. bizzozeronii	N/A	N/A	human	omnivorous	0	0	1	0	1	0
GCA_900196775.1	scaffold	M20	H. bizzozeronii	N/A	N/A	dog	carnivorous	0	0	1	0	1	0
GCA_900196885.1	scaffold	Yryla	H. bizzozeronii	N/A	N/A	dog	carnivorous	0	0	1	0	1	0
GCA_900197055.1	scaffold	M7	H. bizzozeronii	N/A	N/A	dog	carnivorous	0	0	1	0	1	0
GCA_900197075.1	scaffold	Heydar	H. bizzozeronii	N/A	N/A	dog	carnivorous	0	0	1	0	1	0
GCA_900197815.1	scaffold	56877_10	H. bizzozeronii	N/A	N/A	dog	carnivorous	0	0	1	0	1	0
HEL_AA1991AA_AS	72 contigs	H.biz. Antrum T1	H. bizzozeronii	N/A	N/A	human	omnivorous	0	0	1	0	1	0
HEL_AA1992AA_AS	58 contigs	H.biz. Antrum T0	H. bizzozeronii	N/A	N/A	human	omnivorous	0	0	1	0	1	0
GCA_000259255.1*	complete	MIT 00-7128	H. cetorum	N/A	N/A	beluga whale	carnivorous	0	1	1	1	1	0
GCA_000259275.1*	complete	MIT 99-5656	H. cetorum	N/A	N/A	dolphin	carnivorous	0	4	1	1	1	1
GCA_900198385.1*	complete	138563_8 (8) MIT 01-6202	H. cetorum	N/A	N/A	Atlantic bottle nose dolphin	carnivorous	0	1	1	1	1	1
GCA_900198395.1*	complete	138563_8 (10?) MIT 01-6107	H. cetorum	N/A	N/A	Atlantic bottle nose dolphin	carnivorous	0	1	1	1	1	1
GCA_900198405.1*	complete	138563_8 (9) MIT 01-5903	H. cetorum	N/A	N/A	Pacific white sided dolphin	carnivorous	0	1 + partial	1	partial	1	partial
GCA_900197855.1	scaffold	329937_4	H. cynogastricus	N/A	N/A	dog	carnivorous	0	0	1	1	1	1
GCA_000200595.1*	complete	ATCC 49179	H. felis	N/A	N/A	cat	carnivorous	0	0	1	1	1	1
GCA_003670315.1	scaffold	cn23e	H. felis	N/A	N/A	dog	carnivorous	0	0	1	1	1	1
GCA_900196765.1	contig	M39	H. felis	N/A	N/A	dog	carnivorous	0	0	1	1	1	1
GCA_900196785.1	scaffold	JKM3	H. felis	N/A	N/A	dog	carnivorous	0	0	1	1	1	1
GCA_900196805.1	scaffold	Dog7	H. felis	N/A	N/A	dog	carnivorous	0	0	1	1	1	1
GCA_900196815.1	scaffold	JKM5	H. felis	N/A	N/A	dog	carnivorous	0	0	1	1	1	1
GCA_900196845.1	scaffold	2302	H. felis	N/A	N/A	dog	carnivorous	0	0	1	1	1	1
GCA_900196855.1	scaffold	JKM2	H. felis	N/A	N/A	dog	carnivorous	0	0	1	1	1	1
GCA_900196875.1	contig	M26	H. felis	N/A	N/A	dog	carnivorous	0	0	1	1	1	1
GCA_900196895.1	scaffold	1602_kol1	H. felis	N/A	N/A	dog	carnivorous	0	0	1	1	1	1
GCA_900196905.1	scaffold	M42	H. felis	N/A	N/A	dog	carnivorous	0	0	1	1	1	1
GCA_900196925.1	scaffold	1602_kol3	H. felis	N/A	N/A	dog	carnivorous	0	0	1	1	1	1
GCA_900196955.1	scaffold	JKM1	H. felis	N/A	N/A	dog	carnivorous	0	0	1	1	1	1
GCA_900196965.1	scaffold	CS6	H. felis	N/A	N/A	cat	carnivorous	0	0	1	1	1	1
GCA_900196995.1	scaffold	M35KOL	H. felis	N/A	N/A	dog	carnivorous	0	0	1	1	1	1
GCA_900197005.1	scaffold	M38	H. felis	N/A	N/A	dog	carnivorous	0	0	1	1	1	1
GCA_900197015.1	scaffold	1602_kol2	H. felis	N/A	N/A	dog	carnivorous	0	0	1	1	1	1
GCA_900197025.1	scaffold	M35KOLBIS	H. felis	N/A	N/A	dog	carnivorous	0	0	1	1	1	1
GCA_900197035.1	scaffold	CS7	H. felis	N/A	N/A	cat	carnivorous	0	0	1	1	1	1
GCA_900197045.1	scaffold	M29	H. felis	N/A	N/A	dog	carnivorous	0	0	1	1	1	1
GCA_900197065.1	scaffold	CS8	H. felis	N/A	N/A	cat	carnivorous	0	0	1	1	1	1
GCA_900197085.1	contig	1602_kol4	H. felis	N/A	N/A	dog	carnivorous	0	0	1	1	1	1
GCA_900198515.1	scaffold	214_7_1	H. felis	N/A	N/A	dog	carnivorous	0	0	1	1	1	1
HEL_AA1953AA_AS	53 contigs	H_felis-sc-2010-05-07-7502	H. felis	N/A	N/A	missing	unknown	0	0	1	1	1	1
GCA_001282965.1	scaffold	ASB6	H. heilmannii	N/A	N/A	cat	carnivorous	0	0	1	0	1	0
GCA_001283005.1	scaffold	ASB3	H. heilmannii	N/A	N/A	cat	carnivorous	0	0	1	0	1	0
GCA_001283045.1	scaffold	ASB2	H. heilmannii	N/A	N/A	cat	carnivorous	0	0	1	0	1	0
GCA_001283085.1	scaffold	ASB14	H. heilmannii	N/A	N/A	cat	carnivorous	0	0	1	0	1	0
GCA_017979395.1	contig	LMG 26292	H. heilmannii	N/A	N/A	cat	carnivorous	0	0	1	0	1	0
GCA_025998055.1*	complete	ASB1	H. heilmannii	N/A	N/A	cat	carnivorous	0	0	1	0	0	0
GCA_030270145.1	contig	NHP21-011	H. heilmannii	N/A	N/A	dog	carnivorous	0	0	1	0	1	0
GCA_900197735.1	scaffold	35817_11	H. heilmannii	N/A	N/A	cat	carnivorous	0	0	1	0	1	0
GCA_900197785.1	scaffold	35817_15	H. heilmannii	N/A	N/A	cat	carnivorous	0	0	1	0	1	0
GCA_003660285.1	contig	L9	H. labacensis	N/A	N/A	red fox	omnivorous	0	0	1	0	1	0
GCA_003660265.1	contig	L15	H. mehlei	N/A	N/A	red fox	omnivorous	0	0	1	0	1	0
GCA_003660385.1	contig	L4	H. mehlei	N/A	N/A	red fox	omnivorous	0	0	1	0	1	0
GCA_007280785.1	contig	L8b	H. mehlei	N/A	N/A	red fox	omnivorous	0	0	1	0	1	0
GCA_000091985.1*	complete	12198	H. mustelae	N/A	N/A	ferret	carnivorous	0	0	1	1	1	1
GCA_900451085.1	contig	NCTC12031	H. mustelae	N/A	N/A	ferret	carnivorous	0	0	1	1	1	1
GCA_900476215.1*	complete	NCTC12198	H. mustelae	N/A	N/A	ferret	carnivorous	0	0	1	1	1	1
HEL_BA4268AA_AS	8 contigs	NCTC12031	H. mustelae	N/A	N/A	ferret	carnivorous	0	0	1	1	1	1
HEL_BA9303AA_AS	?	monkey-b	H. pylori	Hardy	primate	primate	omnivorous	1	partial	1	0	1	0
HEL_BA9707AA_AS	?	monkey-e	H. pylori	Hardy	primate	primate	omnivorous	1	partial	1	0	1	0
HEL_BA9127AA_AS	?	Even19	H. pylori	Hardy	hspIndigenousNAmerica	human	omnivorous	1	1 + partial	1	1	1	1
HEL_BA9243AA_AS	?	Koryak45	H. pylori	Hardy	hspIndigenousNAmerica	human	omnivorous	1	1	1	1	1	1
HEL_BA9629AA_AS	?	Koryak32	H. pylori	Hardy	hspIndigenousNAmerica	human	omnivorous	1	1	1	1	1	1
HpGP-CAN-006*	complete	HpGP-CAN-006	H. pylori	Hardy	hspIndigenousNAmerica	human	omnivorous	0	3	1	1	1	1
HpGP-CAN-007*	complete	HpGP-CAN-007	H. pylori	Hardy	hspIndigenousNAmerica	human	omnivorous	0	3	1	1	1	1
HpGP-CAN-010*	complete	HpGP-CAN-010	H. pylori	Hardy	hspIndigenousNAmerica	human	omnivorous	0	3	1	1	1	1
HpGP-CAN-011*	complete	HpGP-CAN-011	H. pylori	Hardy	hspIndigenousNAmerica	human	omnivorous	0	3	1	1	1	1
HpGP-CAN-015*	complete	HpGP-CAN-015	H. pylori	Hardy	hspIndigenousNAmerica	human	omnivorous	0	3	1	1	1	1
HpGP-CAN-016*	complete	HpGP-CAN-016	H. pylori	Hardy	hspIndigenousNAmerica	human	omnivorous	0	3	1	1	1	1
HpGP-CAN-018*	complete	HpGP-CAN-018	H. pylori	Hardy	hspIndigenousNAmerica	human	omnivorous	0	3	1	1	1	1
HpGP-CAN-019*	complete	HpGP-CAN-019	H. pylori	Hardy	hspIndigenousNAmerica	human	omnivorous	0	3	1	1	1	1
HpGP-CHI-105*	complete	HpGP-CHI-105	H. pylori	Hardy	hspIndigenousSAmerica	human	omnivorous	0	3	1	0	1	partial
HpGP-CHI-116*	complete	HpGP-CHI-116	H. pylori	Hardy	hspIndigenousSAmerica	human	omnivorous	0	2 + partial	1	0	1	partial
HpGP-CAN-001*	complete	HpGP-CAN-001	H. pylori	Ubiquitous	hspIndigenousNAmerica	human	omnivorous	0	1	1	partial	1	1
HpGP-CAN-020*	complete	HpGP-CAN-020	H. pylori	Ubiquitous	hspIndigenousNAmerica	human	omnivorous	0	1	1	0	1	0
HpGP-CAN-023*	complete	HpGP-CAN-023	H. pylori	Ubiquitous	hspIndigenousNAmerica	human	omnivorous	0	1	1	0	1	0
HpGP-KAZ-002*	complete	HpGP-KAZ-002	H. pylori	Ubiquitous	hspSiberia	human	omnivorous	1	1	1	0	1	0
HpGP-KGZ-006*	complete	HpGP-KGZ-006	H. pylori	Ubiquitous	hspSiberia	human	omnivorous	0	partial	1	0	1	0
HpGP-MEX-028*	complete	HpGP-MEX-028	H. pylori	Ubiquitous	hspIndigenousSAmerica	human	omnivorous	0	partial	1	0	1	0
HpGP-PER-011*	complete	HpGP-PER-011	H. pylori	Ubiquitous	hspIndigenousSAmerica	human	omnivorous	2	1	1	0	1	0
HpGP-PER-019*	complete	HpGP-PER-019	H. pylori	Ubiquitous	hspIndigenousSAmerica	human	omnivorous	2	partial	1	0	1	0
HpGP-PER-111*	complete	HpGP-PER-111	H. pylori	Ubiquitous	hspIndigenousSAmerica	human	omnivorous	2	1	1	0	1	0
HpGP-PER-121*	complete	HpGP-PER-121	H. pylori	Ubiquitous	hspIndigenousSAmerica	human	omnivorous	2	1	1	0	1	0
HpGP-PER-138*	complete	HpGP-PER-138	H. pylori	Ubiquitous	hspIndigenousSAmerica	human	omnivorous	2	1	1	0	1	0
HpGP-SPA-706*	complete	HpGP-SPA-706	H. pylori	Ubiquitous	hspIndigenousSAmerica	human	omnivorous	1	1	1	0	1	0
HpGP-USA-205*	complete	HpGP-USA-205	H. pylori	Ubiquitous	hspIndigenousSAmerica	human	omnivorous	0	1	1	0	1	0
26695*	complete	26695	H. pylori	Ubiquitous	hspNEurope	human	omnivorous	1	1	1	0	1	0
HpGP-BGD-003*	complete	HpGP-BGD-003	H. pylori	Ubiquitous	hpAsia2	human	omnivorous	1	1	1	0	1	0
HpGP-BRA-023*	complete	HpGP-BRA-023	H. pylori	Ubiquitous	hspAfrica1SAfrica	human	omnivorous	1	partial	1	0	1	0
HpGP-COG-003*	complete	HpGP-COG-003	H. pylori	Ubiquitous	hspAfrica1SAfrica	human	omnivorous	1	1	1	0	1	0
HpGP-HON-015*	complete	HpGP-HON-015	H. pylori	Ubiquitous	hspAfrica1SAfrica	human	omnivorous	1	1	1	0	1	0
HpGP-IDN-001*	complete	HpGP-IDN-001	H. pylori	Ubiquitous	hpNEAfrica	human	omnivorous	1	1	1	0	1	0
HpGP-IND-007*	complete	HpGP-IND-007	H. pylori	Ubiquitous	hpAsia2	human	omnivorous	1	1	1	0	1	0
HpGP-ISR-001*	complete	HpGP-ISR-001	H. pylori	Ubiquitous	hpEurope	human	omnivorous	0	1	1	0	1	0
HpGP-JAP-026*	complete	HpGP-JAP-026	H. pylori	Ubiquitous	hspEAsia	human	omnivorous	1	1	1	0	1	0
HpGP-KOR-001*	complete	HpGP-KOR-001	H. pylori	Ubiquitous	hspEAsia	human	omnivorous	1	1	1	0	1	0
HpGP-LIT-001*	complete	HpGP-LIT-001	H. pylori	Ubiquitous	hpEurope	human	omnivorous	1	1	1	0	1	0
HpGP-MAL-002*	complete	HpGP-MAL-002	H. pylori	Ubiquitous	hpAsia2	human	omnivorous	1	1	1	0	1	0
HpGP-MAL-010*	complete	HpGP-MAL-010	H. pylori	Ubiquitous	hspEAsia	human	omnivorous	1	1	1	0	1	0
HpGP-MAL-012*	complete	HpGP-MAL-012	H. pylori	Ubiquitous	hspEAsia	human	omnivorous	1	1	1	0	1	0
HpGP-MEX-046*	complete	HpGP-MEX-046	H. pylori	Ubiquitous	hpEurope	human	omnivorous	1	1	1	0	1	0
HpGP-MMR-004*	complete	HpGP-MMR-004	H. pylori	Ubiquitous	hpAsia2	human	omnivorous	1	1	1	0	1	0
HpGP-MMR-011*	complete	HpGP-MMR-011	H. pylori	Ubiquitous	hpAsia2	human	omnivorous	1	partial	1	0	1	0
HpGP-NGA-006*	complete	HpGP-NGA-006	H. pylori	Ubiquitous	hspCNEAfrica	human	omnivorous	1	1	1	0	1	0
HpGP-NGA-010*	complete	HpGP-NGA-010	H. pylori	Ubiquitous	hspCNEAfrica	human	omnivorous	1	1	1	0	1	0
HpGP-NPL-009*	complete	HpGP-NPL-009	H. pylori	Ubiquitous	hpAsia2	human	omnivorous	1	1	1	0	1	0
HpGP-POL-110*	complete	HpGP-POL-110	H. pylori	Ubiquitous	hpEurope	human	omnivorous	0	1	1	0	1	0
HpGP-POR-006*	complete	HpGP-POR-006	H. pylori	Ubiquitous	hspAfrica1SAfrica	human	omnivorous	1	1	1	0	1	0
HpGP-RUS-009*	complete	HpGP-RUS-009	H. pylori	Ubiquitous	hpEurope	human	omnivorous	1	1	1	0	1	0
HpGP-SPA-402*	complete	HpGP-SPA-402	H. pylori	Ubiquitous	hspAfrica1WAfrica	human	omnivorous	1	1	1	0	1	0
HpGP-SPA-802*	complete	HpGP-SPA-802	H. pylori	Ubiquitous	hpEurope	human	omnivorous	0	partial	1	0	1	0
HpGP-TUR-009*	complete	HpGP-TUR-009	H. pylori	Ubiquitous	hpEurope	human	omnivorous	1	partial	1	0	1	0
HpGP-USA-207*	complete	HpGP-USA-207	H. pylori	Ubiquitous	hpEurope	human	omnivorous	0	1	1	0	1	0
HpGP-USA-303*	complete	HpGP-USA-303	H. pylori	Ubiquitous	hspAfrica1WAfrica	human	omnivorous	1	partial	1	0	1	0
HpGP-USA-403*	complete	HpGP-USA-403	H. pylori	Ubiquitous	hspAfrica1WAfrica	human	omnivorous	1	1	1	0	1	0
HpGP-USA-417*	complete	HpGP-USA-417	H. pylori	Ubiquitous	hspAfrica1WAfrica	human	omnivorous	1	1	1	0	1	0
HpGP-USA-422*	complete	HpGP-USA-422	H. pylori	Ubiquitous	hpAsia2	human	omnivorous	1	1	1	0	1	0
HpGP-ZAF-001*	complete	HpGP-ZAF-001	H. pylori	Ubiquitous	hpAfrica2	human	omnivorous	0	1	1	0	1	0
HpGP-ZAF-006*	complete	HpGP-ZAF-006	H. pylori	Ubiquitous	hpAfrica2	human	omnivorous	0	1	1	0	1	0
HpGP-ZAF-007*	complete	HpGP-ZAF-007	H. pylori	Ubiquitous	hpAfrica2	human	omnivorous	0	1	1	0	1	0
HpGP-ZAF-009*	complete	HpGP-ZAF-009	H. pylori	Ubiquitous	hpAfrica2	human	omnivorous	0	0	1	0	1	0
GCA_017979425.1	contig	CIP 105607	H. salomonis	N/A	N/A	dog	carnivorous	0	0	1	0	1	partial
GCA_900197655.1	scaffold	56878_7	H. salomonis	N/A	N/A	dog	carnivorous	0	0	1	0	1	partial
GCA_900197665.1	scaffold	56878_3	H. salomonis	N/A	N/A	dog	carnivorous	0	0	1	1	1	1
GCA_900197705.1	contig	56878_5	H. salomonis	N/A	N/A	dog	carnivorous	0	0	1	0	1	partial
GCA_900197775.1	contig	56878_6	H. salomonis	N/A	N/A	dog	carnivorous	0	0	1	0	1	partial
GCA_900205715.1	scaffold	56878_4	H. salomonis	N/A	N/A	dog	carnivorous	0	0	1	0	1	partial
GCA_029257755.1	contig (MAG)	cluster1_bin.72	H. sp.	N/A	N/A	South American sea lion	carnivorous	0	0	1	0	1	0
GCA_029264935.1	contig (MAG)	cluster1_bin.20	H. sp.	N/A	N/A	South American sea lion	carnivorous	0	0	1	0	1	0
HEL_BA3567AA_AS	144 contigs	SNTW101c	H. suis	N/A	N/A	human	omnivorous	0	0	1	0	1	0
GCA_000187605.2	scaffold	HS5	H. suis	N/A	N/A	pig	omnivorous	0	0	1	0	1	0
GCA_001653055.1	scaffold	SNTW101	H. suis	N/A	N/A	human	omnivorous	0	0	1	0	1	0
GCA_007036205.1*	complete	SNTW101c	H. suis	N/A	N/A	human	omnivorous	0	0	1	0	1	0
GCA_013373995.1	contig	NHP19-0033	H. suis	N/A	N/A	pig	omnivorous	0	0	1	0	1	0
GCA_013374155.1*	complete	NHP19-0020	H. suis	N/A	N/A	pig	omnivorous	0	0	1	0	1	0
GCA_013374175.1*	complete	NHP19-4003	H. suis	N/A	N/A	human	omnivorous	0	0	1	0	1	0
GCA_013374195.1*	complete	NHP19-4004	H. suis	N/A	N/A	human	omnivorous	0	0	1	0	1	0
GCA_013374215.1*	complete	NHP19-4022	H. suis	N/A	N/A	human	omnivorous	0	0	1	0	1	0
GCA_026000295.1*	complete	DSM 19735	H. suis	N/A	N/A	pig	omnivorous	0	0	1	0	1	0
GCA_027924245.1	contig	NHP20-4087	H. suis	N/A	N/A	human	omnivorous	0	0	1	0	1	0
GCA_027924265.1	contig	NHP20-4101	H. suis	N/A	N/A	human	omnivorous	0	0	1	0	1	0
GCA_027924305.1	contig	NHP20-4118	H. suis	N/A	N/A	human	omnivorous	0	0	1	0	1	0
GCA_027924325.1	contig	NHP20-4120	H. suis	N/A	N/A	human	omnivorous	0	0	1	0	1	0
GCA_027924365.1	contig	NHP20-4250	H. suis	N/A	N/A	human	omnivorous	0	0	1	0	1	0
GCA_027924425.1	contig	NHP21-4094	H. suis	N/A	N/A	human	omnivorous	0	0	1	0	1	0
GCA_027924445.1	contig	NHP20-4259	H. suis	N/A	N/A	human	omnivorous	0	0	1	0	1	0
GCA_027924485.1	contig	NHP21-4209	H. suis	N/A	N/A	human	omnivorous	0	0	1	0	1	0
GCA_027924505.1	contig	NHP21-4253	H. suis	N/A	N/A	human	omnivorous	0	0	1	0	1	0
GCA_900099065.1	scaffold	HS1 output strain 1	H. suis	N/A	N/A	pig	omnivorous	0	0	1	0	1	0
GCA_900099075.1	scaffold	HS1 input strain	H. suis	N/A	N/A	pig	omnivorous	0	0	1	0	1	0
GCA_900099085.1	scaffold	HS1 output strain 3	H. suis	N/A	N/A	pig	omnivorous	0	0	1	0	1	0
GCA_900099095.1	scaffold	HS1 output strain 2	H. suis	N/A	N/A	pig	omnivorous	0	0	1	0	1	0
GCA_900099105.1	scaffold	HS1 output strain 4	H. suis	N/A	N/A	pig	omnivorous	0	0	1	0	1	0
GCA_900196795.1	scaffold	HS7	H. suis	N/A	N/A	pig	omnivorous	0	0	1	0	1	0
GCA_900196825.1	scaffold	HS6	H. suis	N/A	N/A	pig	omnivorous	0	0	1	0	1	0
GCA_900196835.1	scaffold	HS2	H. suis	N/A	N/A	pig	omnivorous	0	0	1	0	1	0
GCA_900196865.1	scaffold	HS3	H. suis	N/A	N/A	pig	omnivorous	0	0	1	0	1	0
GCA_900196915.1	scaffold	HS5	H. suis	N/A	N/A	pig	omnivorous	0	0	1	0	1	0
GCA_900196935.1	scaffold	HS4	H. suis	N/A	N/A	pig	omnivorous	0	0	1	0	1	0
GCA_900196945.1	scaffold	HS8	H. suis	N/A	N/A	pig	omnivorous	0	0	1	0	1	0
GCA_900196975.1	scaffold	HS9	H. suis	N/A	N/A	pig	omnivorous	0	0	1	0	1	0
GCA_900196985.1	scaffold	HS10	H. suis	N/A	N/A	pig	omnivorous	0	0	1	0	1	0
GCA_902196095.1	contig	HSMf 503b	H. suis	N/A	N/A	cynomolgus macaque	omnivorous	0	0	1	0	1	0
GCA_902196105.1	contig	HSMm R04052c	H. suis	N/A	N/A	rhesus macaque	omnivorous	0	0	1	0	1	0
GCA_902196115.1	contig	HSMf 505/2	H. suis	N/A	N/A	cynomolgus macaque	omnivorous	0	0	1	0	1	0
GCA_902196125.1	contig	HSMf 331	H. suis	N/A	N/A	cynomolgus macaque	omnivorous	0	0	1	0	1	0
GCA_902196135.1	contig	HSMm R02019b	H. suis	N/A	N/A	rhesus macaque	omnivorous	0	0	1	0	1	0
GCA_902196145.1	contig	HSMm R07055b	H. suis	N/A	N/A	rhesus macaque	omnivorous	0	0	1	0	1	0
GCA_902196155.1	contig	HSMm R08041b	H. suis	N/A	N/A	rhesus macaque	omnivorous	0	0	1	0	1	0
GCA_902312325.1	contig	P13/35	H. suis	N/A	N/A	pig	omnivorous	0	0	1	0	1	0
GCA_902312335.1	contig	P13/32	H. suis	N/A	N/A	pig	omnivorous	0	0	1	0	1	0
GCA_902312345.1	contig	P13/36	H. suis	N/A	N/A	pig	omnivorous	0	0	1	0	1	0
GCA_003660395.1	contig	L2	H. vulpis	N/A	N/A	red fox	omnivorous	0	0	1	0	1	0

### Sheet: Removed
duplicate strain, remove?	GCA_001282945.1	scaffold	ASB7	H. ailurogastricus	N/A	N/A	cat	carnivorous	0	0	1	0	1	0
duplicate strain, remove?	HEL_CA3053AA_AS	236 contigs	ASB7	H. ailurogastricus	N/A	N/A	cat	carnivorous	0	0	1	0	1	0
remove, non-animal MAG?	GCA_020720245.1	scaffold, MAG, length too long	SulCav_GS09_5_42_13	H. cetorum	N/A	N/A	biofilm from sulfidic cave	N/A	0	0	0	0	0	0
remove, non-animal MAG?	GCA_022729705.1	scaffold, MAG, length too long	SulCav_PC08_66_41_1877	H. cetorum	N/A	N/A	biofilm from sulfidic cave	N/A	0	0	0	0	0	0
remove, non-animal MAG?	GCA_022729735.1	scaffold, MAG, length too long	SulCav_PC08_66_28_13	H. cetorum	N/A	N/A	biofilm from sulfidic cave	N/A	0	0	0	0	0	0
remove, non-animal MAG?	GCA_022729755.1	scaffold, MAG	SulCav_PC08_66_28_13	H. cetorum	N/A	N/A	biofilm from sulfidic cave	N/A	0	0	0	0	0	0
remove, non-animal MAG?	GCA_022730395.1	scaffold, MAG	SulCav_PC08_64_41_417	H. cetorum	N/A	N/A	biofilm from sulfidic cave	N/A	0	0	0	0	0	0
duplicate strain, remove? YES/KT	GCA_001283065.1	scaffold	ASB1	H. heilmannii	N/A	N/A	cat	carnivorous	0	0	1	0	1	0
from mouse infection with human isolate	HEL_BA8400AA_AS	142 contigs	NHP19-4003_1-1	H. suis	N/A	N/A	mouse	omnivorous	0	0	1	0	1	0
from mouse infection with human isolate	HEL_BA8401AA_AS	157 contigs	NHP19-4003_1-4	H. suis	N/A	N/A	mouse	omnivorous	0	0	1	0	1	0
from mouse infection with human isolate	HEL_BA8402AA_AS	198 contigs	NHP19-4003_2-4	H. suis	N/A	N/A	mouse	omnivorous	0	0	1	0	1	0
from mouse infection with human isolate	HEL_BA8403AA_AS	180 contigs	NHP19-4003_3-1	H. suis	N/A	N/A	mouse	omnivorous	0	0	1	0	1	0
from mouse infection with human isolate	HEL_BA8404AA_AS	155 contigs	NHP19-4003_3-2	H. suis	N/A	N/A	mouse	omnivorous	0	0	1	0	1	0
from mouse infection with human isolate	HEL_BA8405AA_AS	158 contigs	NHP19-4003_3-3	H. suis	N/A	N/A	mouse	omnivorous	0	0	1	0	1	0
from mouse infection with human isolate	HEL_BA8406AA_AS	153 contigs	NHP19-4003_4-3	H. suis	N/A	N/A	mouse	omnivorous	0	0	1	0	1	0
from mouse infection with human isolate	HEL_BA8407AA_AS	155 contigs	NHP19-4003_4-4	H. suis	N/A	N/A	mouse	omnivorous	0	0	1	0	1	0
from mouse infection with human isolate	HEL_BA8408AA_AS	148 contigs	NHP19-4003_5-1	H. suis	N/A	N/A	mouse	omnivorous	0	0	1	0	1	0
from mouse infection with human isolate	HEL_BA8409AA_AS	135 contigs	NHP19-4003_5-2	H. suis	N/A	N/A	mouse	omnivorous	0	0	1	0	1	0
from mouse infection with human isolate	HEL_BA8410AA_AS	136 contigs	NHP19-4003_6-1	H. suis	N/A	N/A	mouse	omnivorous	0	0	1	0	1	0
from mouse infection with human isolate	HEL_BA8411AA_AS	161 contigs	NHP19-4003_6-3	H. suis	N/A	N/A	mouse	omnivorous	0	0	1	0	1	0
from mouse infection with human isolate	HEL_BA8412AA_AS	167 contigs	NHP19-4004_1-1	H. suis	N/A	N/A	mouse	omnivorous	0	0	1	0	1	0
from mouse infection with human isolate	HEL_BA8413AA_AS	179 contigs	NHP19-4004_1-2	H. suis	N/A	N/A	mouse	omnivorous	0	0	1	0	1	0
from mouse infection with human isolate	HEL_BA8414AA_AS	160 contigs	NHP19-4004_2-1	H. suis	N/A	N/A	mouse	omnivorous	0	0	1	0	1	0
from mouse infection with human isolate	HEL_BA8415AA_AS	152 contigs	NHP19-4004_2-2	H. suis	N/A	N/A	mouse	omnivorous	0	0	1	0	1	0
from mouse infection with human isolate	HEL_BA8416AA_AS	151 contigs	NHP19-4004_3-1	H. suis	N/A	N/A	mouse	omnivorous	0	0	1	0	1	0
from mouse infection with human isolate	HEL_BA8417AA_AS	212 contigs	NHP19-4004_3-2	H. suis	N/A	N/A	mouse	omnivorous	0	0	1	0	1	0
from mouse infection with human isolate	HEL_BA8418AA_AS	203 contigs	NHP19-4004_4-1	H. suis	N/A	N/A	mouse	omnivorous	0	0	1	0	1	0
from mouse infection with human isolate	HEL_BA8419AA_AS	204 contigs	NHP19-4004_4-2	H. suis	N/A	N/A	mouse	omnivorous	0	0	1	0	1	0
from mouse infection with human isolate	HEL_BA8420AA_AS	148 contigs	NHP19-4004_5-1	H. suis	N/A	N/A	mouse	omnivorous	0	0	1	0	1	0
from mouse infection with human isolate	HEL_BA8421AA_AS	146 contigs	NHP19-4004_5-2	H. suis	N/A	N/A	mouse	omnivorous	0	0	1	0	1	0
from mouse infection with human isolate	HEL_BA8422AA_AS	145 contigs	NHP19-4004_6-1	H. suis	N/A	N/A	mouse	omnivorous	0	0	1	0	1	0
from mouse infection with human isolate	HEL_BA8423AA_AS	145 contigs	NHP19-4004_6-2	H. suis	N/A	N/A	mouse	omnivorous	0	0	1	0	1	0
remove, duplicated strain? YES/KT	GCA_017979375.1	contig	DSM 19735	H. suis	N/A	N/A	pig	omnivorous	0	0	1	0	1	0
remove, duplicated strain?	GCA_000187625.2	scaffold	DSM 19735	H. suis	N/A	N/A	pig	omnivorous	0	0	1	0	1	0
remove, missing source?	GCA_030053225.1	contig	219-2	H. sp.	N/A	N/A	missing	omnivorous	partial	partial	1	0	partial	0
source missing	HEL_AA1893AA_AS	47 contigs	D5835	H. acinonychis	N/A	N/A	missing	unknown	0	partial	1	1	1	1
