## Supplementary material for "An ancient ecospecies of *Helicobacter pylori* found in Indigenous populations and animal adapted lineages": Table S5

Category	Term	Count	%	PValue	Genes	List Total	Pop Hits	Pop Total	Fold Enrichment	Bonferroni	Benjamini	FDR
UP_KW_DOMAIN	KW-0732~Signal	33	33.67346939	1.08E-08	HP_0781, HP_0583, HP_0384, HP_1395, HP_1173, HP_1019, HP_0127, HP_1457, HP_0129, HP_0305, HP_0788, HP_0887, HP_1216, HP_0486, HP_1456, HP_1156, HP_0838, HP_0659, HP_0912, HP_1527, HP_0097, HP_0275, HP_0252, HP_0472, HP_0175, HP_0655, HP_0953, HP_1125, HP_1489, HP_1126, HP_0235, HP_0706, HP_0746	57	117	490	2.424651372	8.61E-08	8.61E-08	8.61E-08
INTERPRO	IPR002718:Outer membrane protein, Helicobacter	15	15.30612245	1.11E-08	HP_0252, HP_0472, HP_1395, HP_0127, HP_1525, HP_0324, HP_1501, HP_0254, HP_0796, HP_1156, HP_1157, HP_0706, HP_0912, HP_0229, HP_0913	72	39	1174	6.271367521	1.29E-06	1.29E-06	1.29E-06
UP_SEQ_FEATURE	REGION:Disordered	20	20.40816327	1.95E-04	HP_0130, HP_0583, HP_1350, HP_0582, HP_0384, HP_0252, HP_0655, HP_0863, HP_0129, HP_0887, HP_1125, HP_0367, HP_1157, HP_0322, HP_1124, HP_0508, HP_0978, HP_0659, HP_1527, HP_0836	59	137	953	2.358035383	0.011231238	0.011293685	0.011293685
UP_SEQ_FEATURE	COMPBIAS:Polar residues	10	10.20408163	8.13E-04	HP_0130, HP_0508, HP_0583, HP_0978, HP_0659, HP_1527, HP_0655, HP_0863, HP_0887, HP_1124	59	44	953	3.671032357	0.046058231	0.023566743	0.023566743
UP_KW_CELLULAR_COMPONENT	KW-0998~Cell outer membrane	5	5.102040816	0.003125305	HP_0655, HP_1512, HP_1216, HP_0887, HP_1456	34	12	580	7.107843137	0.027778664	0.020584921	0.020584921
UP_KW_CELLULAR_COMPONENT	KW-0472~Membrane	28	28.57142857	0.004574427	HP_0140, HP_0583, HP_1174, HP_1130, HP_0582, HP_1175, HP_1491, HP_0864, HP_1556, HP_1512, HP_0887, HP_1216, HP_1456, HP_0586, HP_1509, HP_0978, HP_0836, HP_0471, HP_0273, HP_0272, HP_1183, HP_1580, HP_0655, HP_1466, HP_1445, HP_1464, HP_1343, HP_1344	34	345	580	1.384484228	0.040424515	0.020584921	0.020584921
GOTERM_BP_DIRECT	GO:0017038~protein import	3	3.06122449	0.006922506	HP_1130, HP_1445, HP_1126	22	5	760	20.72727273	0.193735887	0.207675178	0.207675178
INTERPRO	IPR003678:Putative outer membrane protein	4	4.081632653	0.009534114	HP_0788, HP_0486, HP_1167, HP_0487	72	8	1174	8.152777778	0.670857068	0.552978632	0.552978632
UP_SEQ_FEATURE	COMPBIAS:Basic and acidic residues	9	9.183673469	0.013125164	HP_0130, HP_0508, HP_0582, HP_0659, HP_0655, HP_0863, HP_1125, HP_0367, HP_0322	59	54	953	2.692090395	0.535270385	0.253753179	0.253753179
GOTERM_CC_DIRECT	GO:0009986~cell surface	3	3.06122449	0.0157101	HP_0508, HP_0863, HP_0887	42	4	765	13.66071429	0.23600329	0.2670717	0.2513616
GOTERM_BP_DIRECT	GO:0051301~cell division	4	4.081632653	0.019980239	HP_0978, HP_0979, HP_1556, HP_1126	22	22	760	6.280991736	0.465091101	0.299703579	0.299703579
GOTERM_CC_DIRECT	GO:0009279~cell outer membrane	4	4.081632653	0.034447871	HP_0655, HP_1216, HP_0887, HP_1456	42	14	765	5.204081633	0.448954653	0.281116037	0.2645798
UP_KW_BIOLOGICAL_PROCESS	KW-0132~Cell division	4	4.081632653	0.044413639	HP_0978, HP_0979, HP_1556, HP_1126	20	22	504	4.581818182	0.578178308	0.335997562	0.335997562
UP_KW_BIOLOGICAL_PROCESS	KW-0131~Cell cycle	4	4.081632653	0.044413639	HP_0978, HP_0979, HP_1556, HP_1126	20	22	504	4.581818182	0.578178308	0.335997562	0.335997562
GOTERM_CC_DIRECT	GO:0042597~periplasmic space	3	3.06122449	0.049608712	HP_1019, HP_0887, HP_1126	42	7	765	7.806122449	0.578942325	0.281116037	0.2645798
UP_KW_BIOLOGICAL_PROCESS	KW-0813~Transport	8	8.163265306	0.053052247	HP_0140, HP_1174, HP_1130, HP_0582, HP_1491, HP_1466, HP_1445, HP_1344	20	97	504	2.078350515	0.6450278	0.335997562	0.335997562
GOTERM_BP_DIRECT	GO:0043093~FtsZ-dependent cytokinesis	2	2.040816327	0.054535053	HP_0978, HP_0979	22	2	760	34.54545455	0.824204241	0.54535053	0.54535053
GOTERM_MF_DIRECT	GO:0015299~solute:proton antiporter activity	2	2.040816327	0.062379896	HP_0471, HP_1183	29	2	884	30.48275862	0.937315933	1	1
GOTERM_CC_DIRECT	GO:0016021~integral component of membrane	19	19.3877551	0.094266554	HP_0471, HP_0273, HP_0272, HP_0583, HP_1174, HP_1175, HP_0582, HP_1183, HP_1580, HP_0864, HP_0655, HP_0887, HP_1125, HP_1464, HP_1343, HP_0586, HP_1344, HP_1509, HP_0836	42	254	765	1.362485939	0.814216608	0.348017505	0.327545887
